# Natural gene variation in *Cannabis sativa* unveils a key region of cannabinoid synthase enzymes

**DOI:** 10.1101/2023.08.30.555511

**Authors:** Cloé Villard, Christian Bayer, Nora Pasquali Medici, Arjen C. van de Peppel, Katarina Cankar, Francel Verstappen, Iris F. Kappers, M. Eric Schranz, Bastian Daniel, Robin van Velzen

## Abstract

Cannabinoids are well-known specialised metabolites from the plant *Cannabis sativa* L. (cannabis). They exhibit various therapeutical to intoxicating psychoactive effects and have potential for medicinal applications. Among the enzymes involved in cannabinoid biosynthesis, cannabinoid oxidocyclases such as the tetrahydrocannabinolic acid (THCA) synthase play a key role in determining cannabis chemotype. To improve our understanding of cannabinoid oxidocyclase structure-function relationship, we proposed a new approach to targeted mutagenesis. By reviewing cannabis natural variation, three cannabinoid oxidocyclase mutations (S355N, CONF, G376R) associated to atypical plant chemotypes were selected. *In-vitro* characterization of THCA synthase mutants demonstrated these mutations significantly impact enzyme activity, correlating with the associated chemotype: S355N nearly inactivated the THCA synthase, CONF impaired CBGA metabolization and altered product specificity, while G376R drastically reduced enzyme activity and altered product specificity. *In-silico* docking experiments permitted to model the successive steps of THCA synthase substrate metabolization, revealing that the three mutations hamper substrate binding. Collectively, our results demonstrated how plant diversity can be leveraged to guide enzyme targeted mutagenesis, highlighted a key region of cannabinoid oxidocyclases, and permitted the establishment of a new model of the THCA synthase catalytic mechanism. This provides new insights into enzyme function, which can ultimately help developing medicinal cannabis cultivars and cannabinoid biotechnological production.
