## Supplemental Tables S1-S2 for "Natural gene variation in *Cannabis sativa* unveils a key region of cannabinoid synthase enzymes"

### Sheet: Legends
Supplementary Table S1 – Cannabinoid oxidocyclase residues that have been previously investigated through site-directed mutagenesis and/or analysis of the THCAS crystal structure. Residues involved in catalysis are colored in red, FAD-binding in orange, Substrate binding in blue, enzyme structure (i.e., disulfide bridge or C-terminal) in purple, and glycosylation sites in green. Residues which ro…
Supplementary Table S2 – Cannabinoid oxidocyclase naturally occurring aa substitutions. The THCAS (A1), CBCAS (A2) and CBDAS (B1) clades have been screened, but the clades A3, A4, B2 and C, which contains pseudogenes and uncharacterized genes were excluded from analyses. Substitutions previously described as “THCAS SNP”, but which were in fact the WT version of the CBCAS homolog were ignored. Sto…

### Sheet: Table S1
Residue				Experimental results				Conclusion / comment	Reference
Position	A1 (THCAS)	A2 (CBCAS)	B1 (CBDAS)	Mutant enzyme	Mutation	Activity of the mutant, compared to the WT	Other
37	C	C	C	THCAS	C37S	0	---	Disulfide bridge (structure)	Zirpel et al. 2018
46	V	P	A	CBDAS	A46V + T47A	1.2	Same product specificity	Do not alter product specificity	Zirpel et al. 2018
47	A	A	T
65	N	N	N	THCAS	N65Q	0.5	---	Glycosylation site - some are required	Zirpel et al. 2018
				CBDAS	N65Q	0.5
69	Q	Q	H	THCAS	Q69H	1.17	---	---	Zirpel et al. 2018
89	N	N	H	THCAS	N89Q	1.7	---	Glycosylation site - some are required
92	H	H	H	THCAS	H92A	0.87	---	---	Sirikantaramas et al. 2004
99	C	C	C	THCAS	C99S	0	---	Disulfide bridge (structure)	Zirpel et al. 2018
108	R	R	R	THCAS	R108A	0.13	Same Km, decreased kcat/Km, no FAD loss	Involved in catalysis, not in substrate or FAD binding
110	R	R	R	THCAS	R110A	0.1	Same Km, decreased kcat/Km, no FAD loss	Involved in catalysis, not in substrate or FAD binding	Sirikantaramas et al. 2004
112	G	G	G	THCAS	---	---	Crystal structure	H-bond with FAD	Shoyama et al. 2012
113	G	G	G	THCAS	---	---	Crystal structure	H-bond with FAD	Shoyama et al. 2012
114	H	H	H	THCAS	H114A	0	Loss of FAD	Crucial for FAD binding	Sirikantaramas et al. 2004
				CBDAS	H114A	0	Loss of FAD		Taura et al. 2007
				---	---		Crystal structure	Covalent + H bond with FAD	Shoyama et al. 2012
116	A	A	S	THCAS	A116S	0.07	---	The catalytic base Y484* is in a catalytically favorable position when an alanine is present at position 116. Smaller or bulkier AA reduce the enzyme activity, but do not alter the product specificity.	Zirpel et al. 2018
				THCAS	A116G	0.31	---
				THCAS	A116V	0.03	---
				THCAS	A116T	0	---
				THCAS	A116Y	0	---
				CBDAS	S116A	2.84	Same product specificity
				CBDAS	S116G	1.33	---
				CBDAS	S116V	0.01	---
				CBDAS	S116L	0	---
168	N	N	N	THCAS	N168Q	1.5	---	Glycosylation site - some are required	Zirpel et al. 2018
				CBDAS	N168Q	0.5
175	Y	Y	Y	THCAS	---	---	Crystal structure	H-bond with FAD	Shoyama et al. 2012
176	C	C	C	THCAS	C176A	0	Crystal structure	Covalent bond with FAD	Shoyama et al. 2012 Zirpel et al. 2018
180	G	G	C	THCAS	---	---	Crystal structure	H-bond with FAD	Shoyama et al. 2012
183	G	G	G	THCAS	---	---	Crystal structure	H-bond with FAD	Shoyama et al. 2012
184	H	H	H	THCAS	---	---	Crystal structure	H-bond with FAD	Shoyama et al. 2012
190	Y	Y	Y	THCAS	---	---	Crystal structure	H-bond with FAD	Shoyama et al. 2012
208	H	H	H	THCAS	H208A	0.94	---	---	Sirikantaramas et al. 2004
257	I	I	M	THCAS	I257M	0.09	---	---	Zirpel et al. 2018
292	H	H	H	THCAS	H292A	0.05	---	Counterion: involved in essential substrate binding through charge complementarity with the CBGA carboxylate	Shoyama et al. 2012
305	N	N	N	THCAS	N305Q	0.7	---	Glycosylation site - some are required	Zirpel et al. 2018
				CBDAS	N305Q*	1
329	N	N	N	THCAS	N329Q	1.5	---	Glycosylation site - some are required	Zirpel et al. 2018
				CBDAS	N329Q*	1.2
377	K	K	Q	THCAS	K377Q + K378N + T379G	0.88	---	---	Zirpel et al. 2018
378	K	K	N
379	T	T	G
382	S	S	K	THCAS	S382K	0.1	---	---	Zirpel et al. 2018
384	K	K	K	THCAS	K384A	0.05	---	May stabilize Y484 in a position to act as the catalytic base	Zirpel et al. 2018
415	V	V	A	THCAS	V415A	0.04	---	Alter the product specificity and catalytic activity. The size of this residue is important: A is probably too small to stabilize surrounding AA residues and thus CBGA in a catalytically favorable position.	Zirpel et al. 2018
				THCAS	V415I	0.69	---
				THCAS	V415L	0.54	---
				THCAS	V415T	0.45	---
				THCAS	V415N	0	---
				CBDAS	A415V*	3.37	Production of THCA x19
				CBDAS	A415T*	0.25	---
				CBDAS	A415L*	20	---
				CBDAS	A415I*	0.16	---
417	Y	Y	Y	THCAS	Y417F	0.42	---	May contribute to substrate binding	Shoyama et al. 2012
442	E	E	E	THCAS	E442Q	0.85	---	Not directly involved in catalysis	Shoyama et al. 2012
446 447*	T A	T A	I C	CBDAS	I446T*	0.55	---	---	Zirpel et al. 2018
				CBDAS	I446T* + C447A*	0.65
				THCAS	T446I + A447C	0.3
467	N	N	N	THCAS	N467Q	0.9	---	Glycosylation site - some are required	Zirpel et al. 2018
481	Y	Y	Y	THCAS	---	---	Crystal structure	H-bond with FAD	Shoyama et al. 2012
483	N	N	N	THCAS	---	---	Crystal structure	H-bond with FAD	Shoyama et al. 2012
484	Y	Y	Y	THCAS	Y484F	0	---	Most probable catalytic base (withdraw a proton from CBGA)	Shoyama et al. 2012
499	N	N	N	THCAS	N499Q	2	---	Glycosylation site - some are required	Zirpel et al. 2018
				CBDAS	N490Q*	0.5
510	Y	Y	Y	THCAS	Y510A	0	---	May stabilize Y484 in a position to act as the catalytic base	Zirpel et al. 2018
531	F	F	F	THCAS	F531A	0	---	May stabilize Y484 in a position to act as the catalytic base	Zirpel et al. 2018
535	Q	Q	Q	THCAS	Q535A	0	---	May stabilize Y484 in a position to act as the catalytic base	Zirpel et al. 2018
537	I	I	I	THCAS	I537stop	0	---	Truncated: Fragility of the C-therminus domain (537-545)	Zirpel et al. 2018
538	P	P	P	THCAS	P538stop	0.07	---
539	P	P	P	THCAS	P539stop	0.2	---
540	L	L	L	THCAS	P540stop	0.92	---

### Sheet: Table S2
Residue				Polymorphism & associated sequence				Associated plant				Remarks & hypotheses from the original publications	Publication	Additional information
Position	A1 (THCAS)	A2 (CBCAS)	B1 (CBDAS)	Enzyme	Substitution	Associated sequence	Sequence status (number of missing aa at the start-end)	Cultivar	Type	Chemo- type	Cannabinoid content confirmed by the authors			Additional remarks and hypotheses	Position of the substituted residue in THCAS 3D structure	Summary
A1 substitutions
20	S	S	S	A1	S20P	MN422091	Complete	Jecheon #1	Unknown	Unknown	---	---	Doh et al. 2019	---	Signal peptide	---
27	I	I	I	A1	I27L	MN422088	Complete	Boseung #1	Unknown	Unknown	---	---	Doh et al. 2019	Identical I27L substitution in A2 enzymes	Signal peptide	---
						MN422089	Complete	Boseung #5
						MN422090	Complete	Boseung #8
41	H	Y	Y	A1	H41Y	MN422091	Complete	Jecheon #1	Unknown	Unknown	---	---	Doh et al. 2019	---	Surface, far from the active site	---
51	L	F	L	A1	L51F	MN422084	Complete	Cheungsam #1	Unknown	Unknown	---	---	Doh et al. 2019	---	Surface, far from the active site	---
						MN422085	Complete	Cheungsam #4
						MN422086	Complete	Cheungsam #6
						MN422087	Complete	Cheungsam #8
52	V	I	V	A1	V52I	MN422091	Complete	Jecheon #1	Unknown	Unknown	---	---	Doh et al. 2019	---	Surface, far from the active site	---
63	I	V	V	A1	I63L	AB212829	Complete	001 Czech	Drug	Type I	THCA producing strain	Hypothesis: active THCAS	Kojoma et al. 2006	V63F substitution in A2 enzymes	Surface, far from the active site	Hypothesis: active enzyme
						KP970851	Complete	M124, M128	Drug	Type I	THCA producing strain	Hypothesis: active THCAS	Onofri et al. 2015
77	T	T	T	A1	T77A	MN422088	Complete	Boseung #1	Unknown	Unknown	---	---	Doh et al. 2019	Identical T77A substitution in A2 enzymes	Surface, far from the active site	---
						MN422089	Complete	Boseung #5
						MN422090	Complete	Boseung #8
90	N	V	V	A1	N90I	MN422084	Complete	Cheungsam #1	Unknown	Unknown	---	---	Doh et al. 2019	V90F substitution in A2 enzymes	Surface, far from the active site	---
						MN422085	Complete	Cheungsam #4
						MN422086	Complete	Cheungsam #6
						MN422087	Complete	Cheungsam #8
101	K	K	K	A1	K101N	MN422091	Complete	Jecheon #1	Unknown	Unknown	---	---	Doh et al. 2019	---	Surface, far from the active site	---
125	V	V	V	A1	V125L	KP970852	Complete	M110	Drug	Type I	THCA producing strain	Unclear, presence of other THCAS	Onofri et al. 2015	---	Surface, far from the active site	---
						KP970853	Complete	M110
						KP970854	Complete	M110
						KT876013	Complete	Alaskan Ice	Drug	Type I	THCA producing strain	---	McKernan et al. 2015	Unclear, presence of other A1 enzymes and substitutions
						KT876034	Complete	Otto		Type III	Low THCA, high CBDA			Unclear, presence of other A1 enzymes and substitutions
						MN422084	Complete	Cheungsam #1	Unknown	Unknown	---	---	Doh et al. 2019	---
						MN422085	Complete	Cheungsam #4
						MN422086	Complete	Cheungsam #6
						MN422087	Complete	Cheungsam #8
						MN422088	Complete	Boseung #1
						MN422089	Complete	Boseung #5
						MN422090	Complete	Boseung #8
						MN422091	Complete	Jecheon #1
129	V	I	I	A1	V129I	MN422084	Complete	Cheungsam #1	Unknown	Unknown	---	---	Doh et al. 2019	---	Inside, far from active site	---
						MN422085	Complete	Cheungsam #4
						MN422086	Complete	Cheungsam #6
						MN422087	Complete	Cheungsam #8
138	I	V	I	A1	I138V	MN422084	Complete	Cheungsam #1	Unknown	Unknown	---	---	Doh et al. 2019	---	Surface, far from the active site	---
						MN422085	Complete	Cheungsam #4
						MN422086	Complete	Cheungsam #6
						MN422087	Complete	Cheungsam #8
181	V	V	A	A1	V181A	CM022965.1 _91579693	Complete	Jilong	Unknown	Unknown	---	---	Gao et al. 2020	---	Inside, close to the FAD binding site	---
186	S	S	G	A1	S186R	MN422091	Complete	Jecheon #1	Unknown	Unknown	---	---	Doh et al. 2019	---	Inside, close to the FAD binding site	---
207	A	A	A	A1	A207S	MN422084	Complete	Cheungsam #1	Unknown	Unknown	---	---	Doh et al. 2019	Identical A207S substitution in A2 enzymes	Inside, far from active site	---
						MN422085	Complete	Cheungsam #4
						MN422086	Complete	Cheungsam #6
						MN422087	Complete	Cheungsam #8
236	E	E	E	A1	E236Q	KP970850	Complete	Malawi	Drug	Type IV	Accumulation of CBGA	Hypothesis: defective THCAS	Onofri et al. 2015	---	Inside, close to the FAD and catalytically important residues	Hypothesis: defective enzyme
250	A	V	A	A1	A250V	MN422084	Complete	Cheungsam #1	Unknown	Unknown	---	---	Doh et al. 2019	---	Surface, far from the active site	Hypothesis: active enzyme
						MN422085	Complete	Cheungsam #4
						MN422086	Complete	Cheungsam #6
						MN422087	Complete	Cheungsam #8
					A250D	KP970856	Complete	M124	Drug	Type I	THCA producing strain	Unclear, presence of other synthases	Onofri et al. 2015	---
						KT876009	Complete	AK47				Hypothesis: active THCAS	McKernan et al. 2015	No other A1 enzyme so probably active
						KT876026	Complete	Chemdog91						Unclear, presence of other A1 enzymes and substitutions
						KT876044	Complete	Chemdog91						Unclear, presence of other A1 enzymes and substitutions
						KT876037	Complete	Black84						No other A1 enzyme so probably active
						KT876022	Complete	CannaTsu		Type II	Low THCA, high CBDA			No other A1 enzyme so probably active
						KJ469378	Complete	Skunk	Drug	Type I	---	---	Weiblen et al. 2015	---
						LC120319	Complete	Big Bud	Drug	Type I	---	---	Kitamura et al. 2016	---
265	E	E	E	A1	E265G	KP970855	Complete	M110	Drug	Type I	THCA producing strain	Unclear, presence of other synthases	Onofri et al. 2015	---	Surface, far from the active site	---
284	D	D	D	A1	D284V	LN998182	Partial (88-47)	L1	Drug	Unknown	---	Hypothesis based on protein structural analysis: active THCAS	Ali et al. 2019	---	Surface, far from the active site	Hypothesis based on protein structural analysis: active THCAS
						LC378397	Partial (88-47)	Kasur
						LC378398	Partial (88-47)	Sahiwal
						LC378399	Partial (88-47)	Okara
						LC378400	Partial (88-47)	Lahore
294	I	R	I	A1	I294R	MN422084	Complete	Cheungsam #1	Unknown	Unknown	---	---	Doh et al. 2019	---	Surface, near the entrance to the active site	---
						MN422085	Complete	Cheungsam #4
						MN422086	Complete	Cheungsam #6
						MN422087	Complete	Cheungsam #8
295	T	T	T	A1	T295P	LN998182	Partial (88-47)	L1	Drug	Unknown	---	Hypothesis based on protein structural analysis: active THCAS	Ali et al. 2019	---	Surface, near the entrance to the active site	Hypothesis based on protein structural analysis: active THCAS But maybe not that clear
						LC378397	Partial (88-47)	Kasur
						LC378398	Partial (88-47)	Sahiwal
						LC378399	Partial (88-47)	Okara
						LC378400	Partial (88-47)	Lahore
					T295I	MN422088	Complete	Boseung #1	Unknown	Unknown	---	---	Doh et al. 2019	---
						MN422089	Complete	Boseung #5
						MN422090	Complete	Boseung #8
329	N	N	K	A1	N329T	MW429553	Complete	CINBOL	Drug	Type I	THCA producing strain	---	Fulvio et al. 2021	Unclear, presence of other A1 enzymes and substitutions	Surface, far from the active site	Glycosylation site (Zirpel et al. 2018)
333	P	P	P	A1	P333R	CM010797 _28651687	Complete	Purple Kush	Drug	Type I	THCA producing strain	---	Laverty et al. 2019	No other A1 enzyme so probably active	Surface, far from the active site	Hypothesis: active enzyme
						MG996415	Complete	60 Days Wonder	Drug	Type I	THCA producing strain	---	Cascini et al. 2019	No other A1 enzyme so probably active
						MG996417	Partial (7-10)	Nothern Light			THCA producing strain			No other A1 enzyme so probably active
						LKUA01068262	Complete	LA confidential	Drug	Type I	---	Hypothesis: functionnal THCAS but may alter the enzyme activity	McKernan et al. 2015	---
						KT876040	Complete	BlueBerryEssence		Type II	THCA producing strain			No other A1 enzyme so probably active
						KT876015	Complete	C4 x CannaTsu		Unknown	---			---
						MW504063	Complete	Cake Breath	Unknown	Type I	THCA producing strain	---	Garfinkel et al. 2021	No other A1 enzyme so probably active
						MW504064	Complete	Animal Cookies			THCA producing strain			No other A1 enzyme so probably active
						MT338560	Complete	TS1-3 , FB30		Type IV	Accumulation of CBGA			Presence of another substitution responsible for the chemotype (S355N)
340	T	T	T	A1	T340A	LC120319	Complete	Big Bud	Drug	Type I	---	---	Kitamura et al. 2016	---	Surface, far from the active site	---
348	I	I	I	A1	I348F	MN422084	Complete	Cheungsam #1	Unknown	Unknown	---	---	Doh et al. 2019	---	Surface, far from the active site	---
						MN422085	Complete	Cheungsam #4
						MN422086	Complete	Cheungsam #6
						MN422087	Complete	Cheungsam #8
355	S	S	S	A1	S355N	MT338560	Complete	TS1-3 , FB30	Unknown	Type IV	Accumulation of CBGA	Hypothesis: defective THCAS	Garfinkel et al. 2021	---	Surface, near the entrance to the active site	Enzyme characterization: defective enzyme
377	K	K	Q	A1	K377Q	CM022965.1 _91579693	Complete	Jilong	Unknown	Unknown	---	---	Gao et al. 2020	Functionnal enzyme (Zirpel et al. 2018)	Surface, near the entrance to the active site	Active enzyme (Zirpel et al. 2018)
410	G	G	G	A1	G410E	KP970852	Complete	M110	Drug	Type I	THCA producing strain	Unclear, presence of other synthases	Onofri et al. 2015	---	Surface, near the entrance to the active site	---
						KP970854	Complete	M110
						KP970855	Complete	M110
						KT876013	Complete	Alaskan Ice	Drug	Type I	THCA producing strain	---	McKernan et al. 2015	Unclear, presence of other A1 enzymes and substitutions
						KT876034	Complete	Otto		Type III	Low THCA, high CBDA			Unclear, presence of other A1 enzymes and substitutions
411	A	V	A	A1	A411V	KT876046	Complete	Otto	Drug	Type III	Low THCA, high CBDA	Hypothesis: may be a weak THCAS	McKernan et al. 2015	Unclear, presence of other A1 enzymes and substitutions	Surface, near the entrance to the active site	Not clear enough because of the presence of other substitutions, but may be weak
						CM022965.1 _91579693	Complete	Jilong	Unknown	Unknown	---	---	Gao et al. 2020	---
424	E	D	D	A1	E424D	CM022965.1 _91579693	Complete	Jilong	Unknown	Unknown	---	---	Gao et al. 2020	---	Surface, far from the active site	---
479	L	L	L	A1	L479M	CM022965.1 _91579693	Complete	Jilong	Unknown	Unknown	---	---	Gao et al. 2020	---	Surface, far from the active site	---
489	L	L	I	A1	L489F	MN422086	Complete	Cheungsam #6	Unknown	Unknown	---	---	Doh et al. 2019	---	Surface, far from the active site	---
494	H	P	P	A1	H494P	MN422084	Complete	Cheungsam #1	Unknown	Unknown	---	---	Doh et al. 2019	---	Surface, far from the active site	---
						MN422085	Complete	Cheungsam #4
						MN422086	Complete	Cheungsam #6
						MN422087	Complete	Cheungsam #8
495	A	E	K	A1	A495E	CM022965.1 _91579693	Complete	Jilong	Unknown	Unknown	---	---	Gao et al. 2020	---	Surface, far from the active site	---
516	N	N	D	A1	N516I	MN422088	Complete	Boseung #1	Unknown	Unknown	---	---	Doh et al. 2019	---	Surface, far from the active site	---
						MN422089	Complete	Boseung #5
						MN422090	Complete	Boseung #8
A2 substitutions
14	I	I	I	A2	I14T	MW429540	Complete	Codimono	Fiber	Type III	CBCA < quantification limit	---	Fulvio et al. 2021	---	Signal peptide	---
15	I	I	I	A2	I15M	MW429521	Complete	Carmagnola	Fiber	Type III	CBCA < quantification limit	---	Fulvio et al. 2021	---	Signal peptide	---
						MW429527	Complete	Futura 75				---
						MW429538	Complete	C.S.				---
16	F	F	F	A2	F16I	AB212839	Complete	066 France	Fiber	Type III	No info related to CBCA	---	Kojoma et al. 2006	CBCAS wrongly annotated as THCAS	Signal peptide	---
						MW561073	Complete	Fibrante	Fiber	Type III	CBCA < quantification limit	---	Fulvio et al. 2021	---
						MW429515	Complete	Carmaleonte
21	F	F	F	A2	F21L	MW429536	Complete	C.S.	Fiber	Type III	CBCA < quantification limit	---	Fulvio et al. 2021	---	Signal peptide	---
22	H	N	N	A2	N22S	KT876019	Complete	C4	Drug	Type I	No info related to CBCA	---	McKernan et al. 2015	CBCAS wrongly annotated as THCAS	Signal peptide	---
24	Q	Q	Q	A2	Q24R	MW429539	Complete	C.S.	Fiber	Type III	CBCA < quantification limit	---	Fulvio et al. 2021	---	Signal peptide	---
25	I	I	T	A2	I25F	JAATIP010000055.1 _F8388_016308	Complete	Jamaican Lion (mother)	Drug	Type II	No info related to CBCA	---	McKernan et al. 2018, 2020	---	Signal peptide	---
						MW429516	Complete	Carmaleonte	Fiber	Type III	CBCA < quantification limit	---	Fulvio et al. 2021
						MW429535	Complete	Eletta Campana
						MW429522	Complete	Bernabeo		Type IV
						MW429533	Complete	Ermo		Type V
27	I	I	I	A2	I27L	AB212836	Complete	045 Japan	Fiber	Type III	No info related to CBCA	---	Kojoma et al. 2006	CBCAS wrongly annotated as THCAS	Signal peptide	---
						AB212841	Complete	078 Italy
						MW429530	Complete	Fibrante	Fiber	Type III	CBCA < quantification limit	---	Fulvio et al. 2021	Identical I27L substitution in A1 enzymes
						MW561074	Complete	Carmaleonte
						MW429523	Complete	Santhica 27		Type IV
						MW429524	Complete
63	I	V	V	A2	V63F	JAATIP010000055.1_F8388_016308	Complete	Jamaican Lion (mother)	Drug	Type II	No info related to CBCA	---	McKernan et al. 2018, 2020	I63L substitution in A1 enzymes, hypothesized to be active	Surface, far from the active site	---
64	L	L	L	A2	L64M	KT876035	Complete	Otto	Drug	Type III	No info related to CBCA	---	McKernan et al. 2015	CBCAS wrongly annotated as THCAS	Surface, far from the active site	---
77	T	T	T	A2	T77A	AB212840	Complete	068 Czech	Fiber	Type III	No info related to CBCA	---	Kojoma et al. 2006	CBCAS wrongly annotated as THCAS Identical T77A substitution in A1 enzymes	Surface, far from the active site	---
81	P	P	P	A2	P81S	KT876019	Complete	C4	Drug	Type I	No info related to CBCA	---	McKernan et al. 2015	CBCAS wrongly annotated as THCAS	Surface, far from the active site	---
85	V	V	V	A2	V85A	MW429527	Complete	MW429527	Fiber	Type III	CBCA < quantification limit	---	Fulvio et al. 2021	---	Inside, far from the active site	---
86	T	T	T	A2	T86I	MW429537	Complete	C.S.	Fiber	Type III	CBCA < quantification limit	---	Fulvio et al. 2021	---	Surface, far from the active site	---
90	N	V	V	A2	V90F	KT876030	Complete	Chemdog91	Drug	Type I	No info related to CBCA	---	McKernan et al. 2015	CBCAS wrongly annotated as THCAS N90I in A1 enzymes	Surface, far from the active site	---
95	A	A	G	A2	A95V	JAATIP010000055.1_F8388_016311	Complete	Jamaican Lion (mother)	Drug	Type II	No info related to CBCA	---	McKernan et al. 2018, 2020	---	Surface, far from the active site	---
96	T	S	T	A2	S96N	MW429534	Complete	Eletta Campana	Fiber	Type III	CBCA < quantification limit	---	Fulvio et al. 2021	---	Inside, far from the active site	---
						MW429520	Complete	Carmagnola
135	M	M	M	A2	M135I	LKUB01086152.1 _655	Partial (0-116)	Chemdog91	Drug	Type I	No info related to CBCA	---	McKernan et al. 2015	CBCAS wrongly annotated as THCAS	Surface, far from the active site	---
137	S	T	S	A2	T137M	MW429528	Complete	C.S., Fibrante	Fiber	Type III	CBCA < quantification limit	---	Fulvio et al. 2021	---	Surface, far from the active site	---
					T137R	MW429535	Complete	Eletta Campana
146	T	T	T	A2	T146I	MW429531	Complete	Fibranova	Fiber	Type III	CBCA < quantification limit	---	Fulvio et al. 2021	---	Surface, far from the active site	---
147	A	A	A	A2	A147V	MW429515	Complete	Carmaleonte	Fiber	Type III	CBCA < quantification limit	---	Fulvio et al. 2021	---	Surface, far from the active site	---
150	E	E	E	A2	E150Q	JAATIP010000055.1 _F8388_016306	Complete	Jamaican Lion (mother)	Drug	Type II	No info related to CBCA	---	McKernan et al. 2018, 2020	---	Surface, far from the active site	---
155	L	L	L	A2	L155I	JAATIP010000055.1 _F8388_016306	Complete	Jamaican Lion (mother)	Drug	Type II	No info related to CBCA	---	McKernan et al. 2018, 2020	---	Inside, close to the FAD binding site	---
195	R	R	R	A2	R195Q	JAATIQ010001028.1 _G4B88_000693	Complete	Jamaican Lion (father)	Drug	Type III	No info related to CBCA	---	McKernan et al. 2018, 2020	---	Inside, far from the active site	---
						QKVJ02001794.1 _138341	Complete	Finola	Fiber	Type III	---	---	Laverty et al. 2019
207	A	A	A	A2	A207S	AB212833	Complete	011 Germany	Fiber	Type III	No info related to CBCA	---	Kojoma et al. 2006	CBCAS wrongly annotated as THCAS Identical A207S substitution in A1 enzymes	Inside, far from the active site	---
221	S	S	S	A2	S221F	KT876028	Complete	Chemdog91	Drug	Type I	No info related to CBCA	---	McKernan et al. 2015	CBCAS wrongly annotated as THCAS	Surface, far from the active site	---
						KT876024	Complete	CannaTsu	Drug	Type II				CBCAS wrongly annotated as THCAS
244	W	W	W	A2	W244C	MG996406	Complete	Ermo	Fiber	Type IV	No info related to CBCA	---	Cascini et al. 2019	---	Inside, not very far from the FAD	---
251	V	V	V	A2	V251L	KT876036	Complete	Otto	Drug	Type III	No info related to CBCA	---	McKernan et al. 2015	CBCAS wrongly annotated as THCAS	Surface, far from the active site	---
266	I	I	I	A2	I266T	KT876030	Complete	Chemdog91	Drug	Type I	No info related to CBCA	---	McKernan et al. 2015	CBCAS wrongly annotated as THCAS	Surface, far from the active site	---
267	H	H	H	A2	H267R	AB212836	Complete	045 Japan	Fiber	Type III	No info related to CBCA	---	Kojoma et al. 2006	CBCAS wrongly annotated as THCAS	Surface, far from the active site	---
270	V	V	V	A2	V270F	MG996403	Complete	Carmaleonte	Fiber	Type III	No info related to CBCA	---	Cascini et al. 2019	---	Surface, far from the active site	---
287	L	L	L	A2	L287H	MW429517	Complete	C.S., Carmaleonte, Futura 75	Fiber	Type III	CBCA < quantification limit	---	Fulvio et al. 2021	---	Surface, far from the active site	---
						MW429539	Complete	C.S.
						MW429533	Complete	Ermo		Type V
326	D	D	D	A2	D326H	JAATIP010000055.1_F8388_016311	Complete	Jamaican Lion (mother)	Drug	Type II	No info related to CBCA	---	McKernan et al. 2018, 2020	---	Surface, far from the active site	---
342	C	C	C	A2	C342S	LC120320	Complete	Big Bud	Drug	Type I	No info related to CBCA	---	Kitamura et al. 2016	CBCAS wrongly annotated as THCAS	Surface, far from the active site	---
370	L	L	L	A2	L370F	KT876030	Complete	Chemdog91	Drug	Type I	No info related to CBCA	---	McKernan et al. 2015	CBCAS wrongly annotated as THCAS	Inside, far from the active site	---
						MW429523	Complete	Santhica 27	Fiber	Type IV	CBCA < quantification limit	---	Fulvio et al. 2021	---
						MW429524	Complete
373	R	R	R	A2	R373G	LC120320	Complete	Big Bud	Drug	Type I	No info related to CBCA	---	Kitamura et al. 2016	CBCAS wrongly annotated as THCAS	Surface, far from the active site	---
375	A	A	A	A2	A375V	KT876021	Complete	C4	Drug	Type I	No info related to CBCA	---	McKernan et al. 2015	CBCAS wrongly annotated as THCAS	Surface, not far from the entrance to the active site	---
						MW429518	Complete	Carmagnola, Fibranova	Fiber	Type III	CBCA < quantification limit	---	Fulvio et al. 2021	---
376	G	G	G	A2	G376E	MW429526	Complete	Futura 75	Fiber	Type III	CBCA < quantification limit	---	Fulvio et al. 2021	G376R* substitution in B1 enzymes, hypothesized to be weak	Surface, near the entrance to the active site	---
380	A	A	A	A2	A380T	MW429530	Complete	Fibrante	Fiber	Type III	CBCA < quantification limit	---	Fulvio et al. 2021	---	Inside, not far from the entrance to the active site	---
388	V	V	V	A2	V388F	MW429520	Complete	Carmagnola	Fiber	Type III	CBCA < quantification limit	---	Fulvio et al. 2021	---	Inside, far from the active site	---
						MW429525	Complete	Futura 75
390	K	K	K	A2	K390N	MW429520	Complete	Carmagnola	Fiber	Type III	CBCA < quantification limit	---	Fulvio et al. 2021	---	Surface, far from the active site	---
						MW429525	Complete	Futura 75
420	G	G	G	A2	G420D	KT876030	Complete	Chemdog91	Drug	Type I	No info related to CBCA	---	McKernan et al. 2015	CBCAS wrongly annotated as THCAS	Surface, far from the active site	---
						NC_044378.1 _LOC115697880	Complete	CBDRx	Drug	Type III	No info related to CBCA	---	Grassa et al. 2021	---
					G420S	MW429535	Complete	Eletta Campana	Fiber	Type III	CBCA < quantification limit	---	Fulvio et al. 2021	---
430	A	A	A	A2	A430T	KT876023	Complete	CannaTsu	Drug	Type II	No info related to CBCA	---	McKernan et al. 2015	CBCAS wrongly annotated as THCAS	Surface, far from the active site	---
437	A	A	A	A2	A437V	LC120320	Complete	Big Bud	Drug	Type I	No info related to CBCA	---	Kitamura et al. 2016	CBCAS wrongly annotated as THCAS	Surface, far from the active site	---
446	T	T	I	A2	T446A	KJ469380	Complete	Skunk	Drug	Type I	---	---	Weiblen et al. 2015	CBCAS wrongly annotated as THCAS I446T*: weak B1 enzyme	Surface, in the active site	Unclear but may affect the activity
458	H	H	H	A2	H458N	JAATIP010000055.1_F8388_016307	Complete	Jamaican Lion (mother)	Drug	Type II	No info related to CBCA	---	McKernan et al. 2018, 2020	---	Surface, not far from the entrance of the active site	---
					H458Y	MW429536	Complete	C.S.	Fiber	Type III	CBCA < quantification limit	---	Fulvio et al. 2021
472	Y	Y	Y	A2	Y472C	KT876030	Complete	Chemdog91	Drug	Type I	No info related to CBCA	---	McKernan et al. 2015	CBCAS wrongly annotated as THCAS	Surface, far from the active site	---
						NC_044378.1 _LOC115697880	Complete	CBDRx	Drug	Type III	No info related to CBCA	---	Grassa et al. 2021	---
475	Q	Q	K	A2	Q475R	MW429516	Complete	Carmaleonte	Fiber	Type III	CBCA < quantification limit	---	Fulvio et al. 2021	K475Q* substitution in B1 enzymes, hypothesized to be active	Surface, far from the active site	---
480	A	A	A	A2	A480S	MW429538	Complete	C.S.	Fiber	Type III	CBCA < quantification limit	---	Fulvio et al. 2021	---	Inside, close to catalytically important residues	---
492	T	T	N	A2	T492S	KT876030	Complete	Chemdog91	Drug	Type I	No info related to CBCA	---	McKernan et al. 2015	CBCAS wrongly annotated as THCAS	Inside, close to catalytically important residues	---
						NC_044378.1 _LOC115697880	Complete	CBDRx	Drug	Type III	No info related to CBCA	---	Grassa et al. 2021	---
					T492N	JAATIP010000055.1_F8388_016308	Complete	Jamaican Lion (mother)	Drug	Type II	No info related to CBCA	---	McKernan et al. 2018, 2020
506	W	W	W	A2	W406C	MW429531	Complete	Fibranova	Fiber	Type III	CBCA < quantification limit	---	Fulvio et al. 2021	---	Inside, close to catalytically important residues	---
517	R	R	R	A2	R517K	JAATIP010000055.1_F8388_016307	Complete	Jamaican Lion (mother)	Drug	Type II	No info related to CBCA	---	McKernan et al. 2018, 2020	---	Surface, far from the active site	---
525	V	A	V	A2	A525V	JAATIP010000055.1_F8388_016307	Complete	Jamaican Lion (mother)	Drug	Type II	No info related to CBCA	---	McKernan et al. 2018, 2020	---	Surface, far from the active site	---
528	N	N	N	A2	N528H	MW429529	Complete	Fibrante	Fiber	Type III	CBCA < quantification limit	---	Fulvio et al. 2021	---	Surface, far from the active site	---
B1 substitutions
3	C	C	C	B1	C3Y	CM011610.1 _21837038	Complete	Finola	Fiber	Type III	---	---	Laverty et al. 2019	---	Signal peptide	---
74	I	T	T	B1	T74S	MG996434	Partial (20-16)	Ermes	Fiber	Type III	CBDA producing strain	---	Cascini et al. 2019	No other B1 enzyme so probably active	Surface, far from the active site	Hypothesis: active enzyme
						MG996435	Partial (23-48)	Tygra			CBDA producing strain			No other B1 enzyme so probably active
						MG996436	Partial (20-53)	Uso 31			Relatively low CBDA			Unclear, presence of other substitutions
						MG996439	Partial (20-19)	Futura 75			CBDA producing strain			No other B1 enzyme so probably active
						CM011610.1 _21837038	Complete	Finola	Fiber	Type III	---	---	Laverty et al. 2019	---
						KJ469374	Complete	Carmen	Fiber	Type III	---	---	Weiblen et al. 2015	---
						KP970857	Complete	94.5.2.30.1.2	Fiber	Type III	Relatively low CBDA	Hypothesis: fully functional CBDAS, other substitutions are responsible for the atypical phenotypes	Onofri et al. 2015	Presence of another substitution responsible for the chemotype (G375R)
						KP970858	Complete	2009.23.25.15.14.4			CBDA producing strain			No other B1 enzyme so probably active
						KP970860	Complete	2005.16.(2+12+24).24		Type IV	Accumulation of CBGA			Unclear, presence of other substitutions
						KP970861	Complete	55.14.4.27.2.6.4	Drug	Type I	CBDA producing strain			Unclear, presence of other B1 enzymes and substitutions
143	H	H	H	B1	H143R	KP970867	Complete	2010.29	Fiber	Type III	CBDA producing strain	Unclear, presence of other synthases	Onofri et al. 2015	---	Surface, far from the active site	---
168	N	N	N	B1	N168S	KJ469374	Complete	Carmen	Fiber	Type III	---	---	Weiblen et al. 2015	---	Surface, far from the active site	Hypothesis: active enzyme Glycosylation site (Zirpel et al. 2018)
						MG996434	Partial (20-16)	Ermes	Fiber	Type III	CBDA producing strain	---	Cascini et al. 2019	No other B1 enzyme so probably active
						MG996435	Partial (23-48)	Tygra			CBDA producing strain			No other B1 enzyme so probably active
						MG996436	Partial (20-53)	Uso 31			Relatively low CBDA			Unclear, partial and presence of other substitutions
						MG996439	Partial (20-19)	Futura 75			CBDA producing strain			No other B1 enzyme so probably active
						CM011610.1 _21837038	Complete	Finola	Fiber	Type III	---	---	Laverty et al. 2019	---
						KP970857	Complete	94.5.2.30.1.2	Fiber	Type III	Relatively low CBDA	Hypothesis: fully functional CBDAS, other substitutions are responsible for the atypical phenotypes	Onofri et al. 2015	Presence of another substitution responsibe for the chemotype (G376R*)
						KP970858	Complete	2009.23.25.15.14.4			CBDA producing strain			No other B1 enzyme so probably active
						KP970860	Complete	2005.16.(2+12+24).24		Type IV	Accumulation of CBGA			Unclear, presence of other substitutions
						KP970861	Complete	55.14.4.27.2.6.4	Drug	Type I	CBDA producing strain			Unclear, presence of other B1 enzymes and substitutions
196	N	N	N	B1	N196S	KJ469374	Complete	Carmen	Fiber	Type III	---	---	Weiblen et al. 2015	---	Surface, far from the active site	Hypothesis: active enzyme
						MG996434	Partial (20-16)	Ermes	Fiber	Type III	CBDA producing strain	---	Cascini et al. 2019	No other B1 enzyme so probably active
						MG996435	Partial (23-48)	Tygra			CBDA producing strain			No other B1 enzyme so probably active
						MG996436	Partial (20-53)	Uso 31			Relatively low CBDA			Unclear, partial and presence of other substitutions
						MG996439	Partial (20-19)	Futura 75			CBDA producing strain			No other B1 enzyme so probably active
						CM011610.1 _21837038	Complete	Finola	Fiber	Type III	---	---	Laverty et al. 2019	---
						KP970857	Complete	94.5.2.30.1.2	Fiber	Type III	Relatively low CBDA	Hypothesis: fully functional CBDAS, other substitutions are responsible for the atypical phenotype	Onofri et al. 2015	Presence of another substitution responsibe for the chemotype (G376R*)
						KP970858	Complete	2009.23.25.15.14.4			CBDA producing strain			No other B1 enzyme so probably active
						KP970860	Complete	2005.16.(2+12+24).24		Type IV	Accumulation of CBGA			Unclear, presence of other substitutions
						KP970861	Complete	55.14.4.27.2.6.4	Drug	Type I	CBDA producing strain			Unclear, presence of other B1 enzymes and substitutions
258	F	F	F	B1	F258S*	MW429543	Complete	Ermo	Fiber	Type V	Very low CBDA	---	Fulvio et al. 2021	Unclear, presence of other B1 enzymes and substitutions	Inside, not far from the entrance of the active site	---
319	G	G	G	B1	G319V*	MW429545	Complete	Ermo	Fiber	Type V	Very low CBDA	---	Fulvio et al. 2021	Unclear, presence of other B1 enzymes and substitutions	Surface, far from the active site	---
321	V	v	V	B1	V321M*	MW429548	Complete	Fibrante	Fiber	Type III	CBDA producing strain	---	Fulvio et al. 2021	Unclear, presence of other B1 enzymes	Surface, far from the active site	---
347	W	W	W	B1	W347R*	MW429544	Complete	Ermo	Fiber	Type V	Very low CBDA	---	Fulvio et al. 2021	Unclear, presence of other B1 enzymes and substitutions	Inside, far from the active site	---
376	G	G	G	B1	G376R*	KP970857	Complete	94.5.2.30.1.2	Fiber	Type III	Relatively low CBDA	Hypothesis: weak CBDAS	Onofri et al. 2015	G376E substitution in A2 enzymes	Surface, near the entrance to the active site	Enzyme characterization: weak enzyme
475	Q	Q	K	B1	K475Q*	KJ469374	Complete	Carmen	Fiber	Type III	---	---	Weiblen et al. 2015	Q475R substitution in A2 enzymes	Surface, far from the active site	Hypothesis: active enzyme
						KP970857	Complete	94.5.2.30.1.2			Relatively low CBDA	Hypothesis: fully functional CBDAS, other substitutions are responsible for the atypical phenotype	Onofri et al. 2015	Presence of another substitution responsibe for the chemotype (G375R)
						KP970858	Complete	2009.23.25.15.14.4			CBDA producing strain			No other B1 enzyme so probably active
						KP970860	Complete	2005.16.(2+12+24).24		Type IV	Accumulation of CBGA			Unclear, presence of other substitutions
						KP970861	Complete	55.14.4.27.2.6.4	Drug	Type I	CBDA producing strain			Unclear, presence of other B1 enzymes and substitutions
						CM011610.1 _21837038	Complete	Finola	Fiber	Type III	---	---	Laverty et al. 2019	---
						MG996434	Partial (20-16)	Ermes	Fiber	Type III	CBDA producing strain	---	Cascini et al. 2019	No other B1 enzyme so probably active
						MG996435	Partial (23-48)	Tygra			CBDA producing strain			No other B1 enzyme so probably active
						MG996436	Partial (20-53)	Uso 31			Relatively low CBDA			Unclear, partial and presence of other substitutions
						MG996439	Partial (20-19)	Futura 75			CBDA producing strain			No other B1 enzyme so probably active
477	P	P	P	B1	P477S*	KP970868	Complete	Ermo	Fiber	Type III	Relatively low CBDA	Hypothesis: weak CBDAS	Onofri et al. 2015	Unclear, presence of another substitution (L539Q)	Surface, far from the active site	Hypothesis: weak enzyme
						KP970859	Complete	2005.42.11.59		Type IV	Accumulation of CBGA			No other B1 enzyme nor substitution, probably weak
						MG996437	Partial (23-19)	Ermo	Fiber	Type IV	Relatively low CBDA	---	Cascini et al. 2019	No other B1 enzyme nor substitution, probably weak
						MW429542	Complete	Carmaleonte	Fiber	Type III	CBDA producing strain	---	Fulvio et al. 2021	Unclear, presence of other B1 enzymes
						MW429543	Complete	Ermo		Type V	Very low CBDA			Unclear, presence of other B1 enzymes
						MW429544	Complete				Very low CBDA
						MW429545	Complete				Very low CBDA
						MW429549	Complete	C.S., Eletta Campana, Carmaleonte		Type III	CBDA producing strain			Unclear, presence of other B1 enzymes
							Complete	Santhica 27, Bernabeo		Type IV	Accumulation of CBGA			No other B1 enzyme nor substitution, probably weak
							Complete	Ermo		Type V	Very low CBDA			Unclear, presence of other B1 enzymes
490	G	G	G	B1	G490R*	KP970860	Complete	2005.16.(2+12+24).24	Fiber	Type IV	Accumulation of CBGA	Hypothesis: defective CBDAS	Onofri et al. 2015	Presence of other substitutions that probably do not affect the activity	Surface, far from the active site	Hypothesis: defective enzyme
							Complete	K310		Type III	CBDA producing strain	---		Unclear, presence of other B1 enzymes and substitutions
521	V	V	V	B1	V521A*	MW429542	Complete	Carmaleonte	Fiber	Type III	CBDA producing strain	---	Fulvio et al. 2021	Unclear, presence of other B1 enzymes	Surface, far from the active site	---
540	L	L	L	B1	L540Q*	KP970863	Complete	98.2.21.19.8.7	Fiber	Type III	CBDA producing strain	Unclear, presence of other synthases & substitutions	Onofri et al. 2015	Unclear, presence of other B1 enzymes and substitutions	Surface, C-term	---
						KP970868	Complete	Ermo			Relatively low CBDA			Unclear, presence of another substitution (P476S)
542	P	P	R	B1	R542G*	MW429547	Complete	Fibranova	Fiber	Type III	CBDA producing strain	---	Fulvio et al. 2021	Unclear, presence of other B1 enzymes	Surface, C-term	---
544	H	H	R	B1	R544H*	CM011610.1 _21837038	Complete	Finola	Fiber	Type III	---	---	Laverty et al. 2019	---	Surface, C-term	---
